# RNA editing and trans-splicing with reprogrammed tracrRNAs

**DOI:** 10.64898/2026.06.28.735058

**Authors:** Adini Q. Arifah, Constantinos Patinios, Rachael Larose, Chase L. Beisel

**Author notes:** Correspondence (to C.L.B.).

## Abstract

Natural CRISPR-Cas9 systems rely on crRNA-tracrRNA duplexes to guide DNA targeting. Prior work showed that tracrRNAs could be reprogrammed to hybridize to cellular RNAs, resulting in their conversion into non-canonical crRNAs that enabled RNA detection and recording. However, the fate of the cellular RNA and the engineering opportunities it affords remain unexplored. Here, we show that the hybridized RNA is not inactivated, allowing the recruitment of Cas9 to the RNA duplex to drive RNA base editing and trans-splicing. Fusing ADAR2dd to dSpyCas9 and systematically engineering the reprogrammed tracrRNA (Rptr) enabled efficient and tunable A-to-I RNA editing, with on- and off-target profiles comparable to dCas13. The methodology extended to the compact CjeCas9 that could be further tailored for RNA targeting by deleting the HNH domain and mutating the PAM-interacting domain. Finally, utilizing Rptrs to block splicing enabled 3′ and 5′ RNA trans-splicing. Thus, Rptrs offer a versatile alternative to conventional Cas9 guide RNA architectures for programmable RNA manipulation.
