## Supplementary dataset 1 for "RNA editing and trans-splicing with reprogrammed tracrRNAs"

### Sheet: Transfection efficiency
Transfection efficiency related to Fig. 1
With editor
		H2O	GFP W58X	GFP	RETREAT-Sv1_R-NT	RETREAT-Sv1_R1	RETREAT-Sv1_R2	RETREAT-Sv1_R3	RETREAT-Sv1_R4	RETREAT-Sv1_R5	RETREAT-Sv1_R6	RETREAT-Sv1_R7	RETREAT-Sv1_R8	RETREAT-Sv1_R9	RETREAT-Sv1_R10	REPAIR-v1_gRNA NT	REPAIR-v1_gRNA T (22nt)	REPAIR-v1_gRNA T (31nt)	REPAIR-v1_gRNA T (50nt)
(mCherry positive/Singlets cells)*100	rep 1	0.003921	78.6495	77.4466	63.3403	60.1891	56.1803	61.7962	56.133	54.3582	50.2126	47.6309	58.9962	50.3792	56.8807	37.443	59.227	59.784	64.096
	rep 2	0.001315	79.5773	73.5591	62.2464	57.1516	52.321	57.6386	50.6352	53.4477	54.7532	45.7903	60.2816	56.6325	54.0029	35.369	59.209	59.975	62.592
	rep3	0.002093	77.7518	78.6183	55.938	57.1905	54.6311	46.9367	54.4854	58.6702	56.5095	51.4558	57.2899	54.7584	53.0456	36.045	58.51	57.986	66.104
Without editor
		H2O	GFP W58X	GFP	R-NT	R1	R2	R3	R4	R5	R6	R7	R8	R9	R10	gRNA NT	gRNA T (22nt)	gRNA T (31nt)	gRNA T (50nt)
(mCherry positive/Singlets cells)*100	rep 1	0.003921	78.6495	77.4466	78.3355	77.444	77.3951	76.5135	79.623	80.5552	79.7902	82.988	85.1058	80.3341	76.9526	51.128	64.623	53.041	63.411
	rep 2	0.001315	79.5773	73.5591	78.6349	77.524	82.3	75.4425	76.7083	79.8949	79.7109	80.9318	83.2605	79.528	79.9703	53.006	59.523	49.425	64.326
	rep3	0.002093	77.7518	78.6183	78.1625	77.4575	78.953	75.1303	77.3753	78.144	81.0484	81.375	83.925	77.9092	78.1366	55.355	60.539	48.254	65.17
dCas9-NES only and ADAR2dd-NES only
		H2O	GFP W58X	GFP	RNT	R3	R9	RETREAT-Sv1_R-NT	RETREAT-Sv1_R3	RETREAT-Sv1_R9	dCas9-NES_R-NT	dCas9-NES_R3	dCas9-NES_R9	NES-ADAR2dd_RNT	NES-ADAR2dd_R3	NES-ADAR2dd_R9
(mCherry positive/Singlets cells)*100	rep 1	0.002802	89.9413	85.8347	87.568	89.4356	87.7246	81.068	75.831	79.2733	81.9189	78.9209	80.1015	84.4493	80.1688	83.7588
	rep 2	0.001485	90.1031	86.0539	88.5631	87.9436	86.6309	81.1322	78.6893	79.6554	79.6193	78.7636	81.9561	81.4021	80.516	82.041
	rep3	0.00305	91.8473	86.1746	89.6592	89.987	88.4249	82.3246	78.097	80.1723	78.3072	77.021	83.1086	82.4584	79.9385	82.3178
without A-C mismatch
		H2O	GFP W58X	GFP	RNT	R3.1	R9.1	RETREAT-Sv1_RNT	RETREAT-Sv1_R3.1	RETREAT-Sv1_R9.1
(mCherry positive/Singlets cells)*100	rep 1	0.005412	86.3346	81.563	79.63	88.7754	76.8963	88.6828	74.9265	82.7384
	rep 2	0.002542	86.5029	79.417	79.4072	92.2391	82.4193	85.7899	75.1238	83.1504
	rep3	0.00295	85.3706	82.1565	79.193	86.4715	82.006	84.1952	75.3006	81.3748
Transfection efficiency related to Fig. S2
		RNT	R3	R3.2	R9	R9.2	RETREAT-Sv1_RNT	RETREAT-Sv1_R3.2	RETREAT-Sv1_R9.2
(mCherry positive/Singlets cells)*100	rep 1	79.63	82.2884	77.8232	80.6602	78.8199	88.6828	83.7489	82.0314
	rep 2	79.4072	80.2257	79.581	80.5568	77.0031	85.7899	82.5863	81.4704
	rep3	79.193	79.4635	77.089	81.0422	78.4874	84.1952	83.3974	78.0665
Transfection efficiency related to Fig. 2
		RNT	R3	R3.3	R3.4	R3.5	R3.6	R3.7	RETREAT-Sv1_R-NT	RETREAT-Sv1_R3	RETREAT-Sv1_R3.3	RETREAT-Sv1_R3.4	RETREAT-Sv1_R3.5	RETREAT-Sv1_R3.6	RETREAT-Sv1_R3.7
(mCherry positive/Singlets cells)*100	rep 1	79.63	82.2884	81.0696	84.1231	79.7314	80.9138	79.08	88.6828	85.8114	87.8847	88.4942	89.6027	87.8185	87.303
	rep 2	79.4072	80.2257	81.2555	82.1462	79.2067	79.0819	77.2639	85.7899	87.1197	87.9116	89.2158	88.8773	86.3131	87.1367
	rep3	79.193	79.4635	80.4446	84.526	80.0239	78.6901	79.3304	84.1952	86.7318	88.2492	85.6031	86.396	86.4679	85.9858
		RNT	R9	R9.3	R9.4	R9.5	R9.6	R9.7	RETREAT-Sv1_R-NT	RETREAT-Sv1_R9	RETREAT-Sv1_R9.3	RETREAT-Sv1_R9.4	RETREAT-Sv1_R9.5	RETREAT-Sv1_R9.6	RETREAT-Sv1_R9.7
(mCherry positive/Singlets cells)*100	rep 1	79.63	80.6602	75.682	77.2405	79.0277	84.5523	77.0418	88.6828	86.1166	81.5274	84.2926	80.3953	81.7031	77.8312
	rep 2	79.4072	80.5568	76.5658	75.3276	78.4866	76.5941	74.8521	85.7899	85.4611	81.5274	85.111	82.2219	81.9483	75.7221
	rep3	79.193	81.0422	77.2231	76.3759	77.325	80.0172	72.3696	84.1952	86.1086	82.0968	80.4501	83.345	84.3397	76.2919
Transfection efficiency related to Fig. 4
		H2O	AA117	AA118	RETREAT-Sv1_RNT	RETREAT-Sv1_R9.3	RETREAT-Sv1_R9	RETREAT-Sv2_RNT	RETREAT-Sv2_pAA201	RETREAT-Sv2_pAA202	RETREAT-Sv2_R3	RETREAT-Sv2_pAA204	RETREAT-Sv2_pAA205	RETREAT-Sv2_pAA206	RETREAT-Sv2_pAA207	RETREAT-Sv2_pAA208	RETREAT-Sv2_R9	RETREAT-Sv2_pAA210
(mCherry positive/Singlets cells)*100	rep 1	0.003286	75.5247	62.5679	78.7238	81.6069	82.6494	86.6736	88.9355	86.9834	86.3085	78.2954	86.3053	82.2748	84.8969	85.0566	85.117	69.5098
	rep 2	0	80.9985	61.6158	78.35	79.28	86.1387	85.7482	86.4351	86.9527	84.0336	85.7785	86.8696	83.5304	84.7852	84.3697	88.2567	53.679
	rep3	0	80.2713	66.2871	70.6213	77.8824	82.666	83.3018	81.2051	78.9063	85.3134	89.9107	82.5764	83.0661	85.2594	84.683	83.1315	63.5761
		H2O	AA117	AA118	RETREAT-Sv1_RNT	RETREAT-Sv1_R3	RETREAT-Sv1_R9	RETREAT-Sv1_R3.3	RETREAT-Sv1_R9.3	RETREAT-Sv3_RNT	RETREAT-Sv3_R3	RETREAT-Sv3_R9	RETREAT-Sv3_R3.3	RETREAT-Sv3_R9.3
(mCherry positive/Singlets cells)*100	rep 1	0.001868	87.9658	87.7632	78.9943	91.6068	92.6654	96.7545	95.5164	94.9806	90.534	94.7015	85.3922	91.728
	rep 2	0.000647	91.4757	89.5507	91.9403	91.1588	95.0543	96.8157	96.4188	94.6091	92.4194	94.9718	93.78	94.2686
	rep3	0	93.8291	87.6439	91.7027	91.4559	94.302	94.3938	93.0726	93.7589	92.4936	93.9237	91.6481	90.5843
		H2O	AA117	AA118	RNT2	R32	R33	R34	R35	R36	R37	R38	R39	R40
(mCherry positive/Singlets cells)*100	rep 1	0.00149785	79.931	74.0363	85.6905	66.0005	81.9801	77.8858	77.6621	83.2229	84.8747	81.7593	83.9891	83.5191
	rep 2	0.00227922	79.6063	75.2564	82.1123	64.3781	80.6674	72.9223	77.5366	81.6725	86.6042	81.0981	83.1558	80.9639
	rep3				83.2099	64.157	83.6312	75.7839	79.2336	83.8027	84.0163	81.075	81.8369	78.7816
		RETREAT-Cv1_RNT2	RETREAT-Cv1_R32	RETREAT-Cv1_R33	RETREAT-Cv1_R34	RETREAT-Cv1_R35	RETREAT-Cv1_R36	RETREAT-Cv1_R37	RETREAT-Cv1_R38	RETREAT-Cv1_R39	RETREAT-Cv1_R40
(mCherry positive/Singlets cells)*100	rep 1	81.5844	73.0069	79.9777	73.1932	84.8213	85.8336	89.3356	80.0875	83.6579	83.7143
	rep 2	83.1692	70.6084	78.4459	73.3241	84.4248	82.6158	88.3018	85.5986	84.2794	84.729
	rep3	80.8488	71.5722	77.5146	67.9956	83.1268	82.004	86.7512	92.8028	83.7297	83.8013
		RETREAT-Cv2_RNT2	RETREAT-Cv2_R32	RETREAT-Cv2_R33	RETREAT-Cv2_R34	RETREAT-Cv2_R35	RETREAT-Cv2_R36	RETREAT-Cv2_R37	RETREAT-Cv2_R38	RETREAT-Cv2_R39	RETREAT-Cv2_R40
(mCherry positive/Singlets cells)*100	rep 1	82.1159	78.1457	82.446	75.9918	75.9306	81.6862	84.4036	84.6296	82.7971	77.0101
	rep 2	78.0166	79.5209	81.6336	75.4555	79.3292	79.8915	83.2877	81.0248	76.6807	77.367
	rep3	78.175	81.183	72.0731	78.1532	75.9154	77.611	82.7766	89.1736	77.3528	76.8723
		H2O	AA117	AA118	RETREAT-Cv1_RNT2	RETREAT-Cv1_R37	RETREAT-Cv3_RNT2	RETREAT-Cv3_R32	RETREAT-Cv3_R33	RETREAT-Cv3_R34	RETREAT-Cv3_R35	RETREAT-Cv3_R36	RETREAT-Cv3_R37	RETREAT-Cv3_R38	RETREAT-Cv3_R39	RETREAT-Cv3_R40
(mCherry positive/Singlets cells)*100	rep 1	0	76.6949	72.8181	70.5443	70.2219	66.8839	66.8216	65.3738	67.8854	67.2095	66.0995	74.4055	59.3977	62.8326	43.2244
	rep 2	0	75.3651	73.6148	68.5347	70.4352	70.1375	69.2229	64.8802	68.0711	66.0012	56.7466	67.9012	61.3568	64.2985	44.0273
	rep3	0	66.3594	73.5571	70.5784	72.0304	69.7299	68.5907	66.3822	63.9171	65.594	69.0464	68.8342	56.9997	65.8237	44.0398
		RETREAT-Cv2_RNT2	RETREAT-Cv2_R37	RETREAT-Cv4_RNT2	RETREAT-Cv4_R32	RETREAT-Cv4_R33	RETREAT-Cv4_R34	RETREAT-Cv4_R35	RETREAT-Cv4_R36	RETREAT-Cv4_R37	RETREAT-Cv4_R38	RETREAT-Cv4_R39	RETREAT-Cv4_R40
(mCherry positive/Singlets cells)*100	rep 1	45.5175	35.9585	53.5078	54.8126	53.6288	55.1847	54.4959	52.8235	54.5238	50.8338	55.7841	52.9337
	rep 2	42.63	35.9359	51.5018	68.8046	50.7242	54.3825	51.8288	55.3337	55.8328	49.0313	55.6772	51.7109
	rep3	42.0669	38.4046	54.1708	55.6587	51.5623	52.6373	52.1254	49.8798	54.6433	47.0683	53.4292	49.7208
		H2O	GFP W58X	GFP	RETREAT_Cv1+R-NT	RETREAT_Cv5+R-NT	RETREAT_Cv2+R-NT	RETREAT_Cv6+R-NT	RETREAT_Cv1+R6	RETREAT_Cv5+R6	RETREAT_Cv2+R6	RETREAT_Cv6+R6
(mCherry positive/Singlets cells)*100	rep 1	0	89.0251	87.107	52.9214	53.6295	51.4249	52.1757	54.9408	49.747	55.0421	51.6688
	rep 2	0	90.1968	86.0675	54.8466	56.0486	46.7409	54.3031	54.4055	52.1789	60.1546	49.4772
	rep3	0	88.7106	84.4241	57.6745	52.5634	51.2841	50.0248	56.4673	54.4514	56.0072	49.6149
		H2O	AA117	AA118	RETREAT-Cv1_RNT2	RETREAT-Cv2_RNT2	RETREAT-Cv7_RNT2	RETREAT-Cv8_RNT2	RETREAT-Cv1_R37	RETREAT-Cv2_R37	RETREAT-Cv7_R37	RETREAT-Cv8_R37
(mCherry positive/Singlets cells)*100	rep 1	0.000807	80.4439	86.28	91.3703	83.4654	87.1178	85.8366	87.9283	85.5051	84.2578	84.2917
	rep 2	0.001745	80.8745	87.5198	92.0744	82.1108	84.6972	84.6317	86.0298	84.4555	82.644	81.3095
	rep3	0	82.2834	83.5535	92.4259	83.4936	88.2346	83.8744	86.9102	84.0016	82.4951	84.0606
		H2O	AA117	AA118	RETREAT-Sv1_RNT	RETREAT-Sv4_RNT	RETREAT-Sv1_R3	RETREAT-Sv4_R3	RETREAT-Sv1_R9	RETREAT-Sv4_R9	RETREAT-Sv1_R3.3	RETREAT-Sv4_R3.3	RETREAT-Sv1_R9.3	RETREAT-Sv4_R9.3
(mCherry positive/Singlets cells)*100	rep 1	0.001868	87.9658	87.7632	78.9943	90.7353	91.6068	72.8736	92.6654	89.9349	96.7545	90.7861	95.5164	90.9196
	rep 2	0.000647	91.4757	89.5507	91.9403	86.967	91.1588	73.3484	95.0543	83.8238	96.8157	86.3179	96.4188	84.7969
	rep3	0	93.8291	87.6439	91.7027	88.117	91.4559	72.614	94.302	87.9982	94.3938	90.6417	93.0726	89.2426
