## Supplementary tables for "RNA editing and trans-splicing with reprogrammed tracrRNAs"

### Sheet: Table S1. Strains
Table S1. List of bacterial strains and mammalian cell line used in this study
Name	Public ID	Selective marker	Description	Source	Comment
Bacteria
Escherichia coli DH5a	-	StrR	F– φ80lacZΔ M15 Δ (lacZYA-argF) U169 recA1 endA1 hsdR17 (rK– mK+) phoA supE44 λ- thi–1 gyrA96 relA1	Invitrogen	Used for cloning
Escherichia coli TOP10	-	StrR	mcrA∆(mrr-hsdRMS-mcrBC) Φ80lacZ ∆M15 ∆lacX74 deoR recA1araD139∆(ara-leu)7697 galU galK rpsL endA1 nupG	Invitrogen	Used for cloning
Mammalian cells
HEK-293T	CRL-3216	-	Cell line derived from Human Embryonic Kidney Epithelial Cells	ATCC

### Sheet: Table S2. Plasmids
Table S2. List of plasmids used in this study
Public ID	Internal ID	Description	Benchling/Addgene link	References	Related figure	Note.
Plasmid #172229	CBS-4887	mCherry-2A-eGFP(W58X) pcDNA3.1(-)	https://www.addgene.org/172229/	Montiel-Gonzalez et al., 2016	NA	Data source, FC gating control
CBS-4888	pAA054	mCherry-2A-eGFP(W58X) pcDNA3.1(-)	https://benchling.com/s/seq-Q4vEqFeKtiOwpzZZBMh8?m=slm-1XeZwHi7zOVonY8kW11e	This study	NA	Data source, FC gating control
Plasmid #103864	CBS-3462	pC0048-CMV-dPspCas13b-longlinker-ADAR2DD(E488Q)	https://www.addgene.org/103864/	Cox et al., 2017	Fig. 1E	Cloning
Plasmid #103854	CBS-1324	pC0043-PspCas13b crRNA backbone	https://www.addgene.org/103854/	Cox et al., 2017	NA	Cloning
Plasmid #42230	-	pX330-U6-Chimeric_BB-CBh-hSpCas9	https://www.addgene.org/42230/	Cong et al., 2013	NA	Cloning
CBS-5067	pAA076	CMV-dead_hSpyCas9-NES-longlinker (longlinker)-ADAR2DD(E488Q) (RETREAT-Sv1)	https://benchling.com/s/seq-TSzf8b3CwUK119ljZKR7?m=slm-6BzG6VSXvjbtWncGvBp8	This study	Fig. 1
CBS-4959	pAA063	U6-NT-gRNA; CMV-mCherry-2A-eGFP(W58X) pcDNA3.1(-)	https://benchling.com/s/seq-x6KLxM6wmN9GROlrJSAe?m=slm-0Q3yaZe4oq3cCIWFwKeM	This study	Fig. 1
CBS-4972	pAA065	U6-PspCas13b-EGFPspacer 22nt-gRNA1; CMV-mCherry-2A-eGFP(W58X) pcDNA3.1(-)	https://benchling.com/s/seq-3VNqyMW2h1UHYkeV76jM?m=slm-myU05gAp4CRcJKhiiiWU	This study	Fig. 1
CBS-4973	pAA066	U6-PspCas13b-EGFPspacer 31nt-gRNA2; CMV-mCherry-2A-eGFP(W58X) pcDNA3.1(-)	https://benchling.com/s/seq-kOv0daZUdi3SqCJEsC1g?m=slm-tnSibW1bYI4WXIaRsVgE	This study	Fig. 1
CBS-4974	pAA067	U6-PspCas13b-EGFPspacer 50nt-gRNA3; CMV-mCherry-2A-eGFP(W58X) pcDNA3.1(-)	https://benchling.com/s/seq-pKHoDM8qyLJNjFdSBo3b?m=slm-6oIWS7F0WERv6VW7LH5E	This study	Fig. 1
CBS-5416	pAA200	U6-NT-Rptr; CMV-mCherry-2A-eGFP(W58X) pcDNA3.1(-)	https://benchling.com/s/seq-HE0bMXbjG4w6DCQKlF2I?m=slm-nqmzzUT7J6Achp1LfOWu	This study	Fig. 1
CBS-5417	pAA201	U6-Rptr1; CMV-mCherry-2A-eGFP(W58X) pcDNA3.1(-)	https://benchling.com/s/seq-zDYj7K3HpiYf5h35nuwn?m=slm-RGS7vJXOrhMwD0SydlLE	This study	Fig. 1
CBS-5418	pAA202	U6-Rptr2; CMV-mCherry-2A-eGFP(W58X) pcDNA3.1(-)	https://benchling.com/s/seq-SaVxhWMUJmhnwlA1JYRU?m=slm-IaHgtancwz4l6vh4ZLxF	This study	Fig. 1
CBS-5419	pAA203	U6-Rptr3; CMV-mCherry-2A-eGFP(W58X) pcDNA3.1(-)	https://benchling.com/s/seq-plUTIQBtpdqfvlPjaZ4m?m=slm-bZNpmhbVskmGivEhCJJN	This study	Fig. 1
CBS-5420	pAA204	U6-Rptr4; CMV-mCherry-2A-eGFP(W58X) pcDNA3.1(-)	https://benchling.com/s/seq-ohek8grVo2Z9K3ZZRFbH?m=slm-7QHWIr4jl3nG7DbYEvuJ	This study	Fig. 1
CBS-5421	pAA205	U6-Rptr5; CMV-mCherry-2A-eGFP(W58X) pcDNA3.1(-)	https://benchling.com/s/seq-aRj8nasQhJEk4ZQCkl86?m=slm-RXSaB17CI5tz3XRriBCd	This study	Fig. 1
CBS-5422	pAA206	U6-Rptr6; CMV-mCherry-2A-eGFP(W58X) pcDNA3.1(-)	https://benchling.com/s/seq-mkrL5exmliqIKYaSaje9?m=slm-ECwINichAH172Qhcrq1n	This study	Fig. 1
CBS-5102	pAA073	U6-Rptr7; CMV-mCherry-2A-eGFP(W58X) pcDNA3.1(-)	https://benchling.com/s/seq-cr6qGuHOidiYjOyHbdkm?m=slm-AXSLOfHzr5D4UqlYHTPp	This study	Fig. 1
CBS-5423	pAA208	U6-Rptr8; CMV-mCherry-2A-eGFP(W58X) pcDNA3.1(-)	https://benchling.com/s/seq-jT4Mzjibqs70FSg3SnRP?m=slm-0cI2v6b9WKTpyUGHMHRd	This study	Fig. 1
CBS-5424	pAA209	U6-Rptr9; CMV-mCherry-2A-eGFP(W58X) pcDNA3.1(-)	https://benchling.com/s/seq-FmlJXa4FYyCmtSyN0saw?m=slm-fPetEz4JjfrOxbYba7Bm	This study	Fig. 1
CBS-5528	pAA210	U6-Rptr10; CMV-mCherry-2A-eGFP(W58X) pcDNA3.1(-)	https://benchling.com/s/seq-YFAd0OcP8rMlY4EZ1Krm?m=slm-IufdgtAVkPlEsJenbPtD	This study	Fig. 1
CBS-7058	pAA082	CMV-dead_hSpyCas9-NES	https://benchling.com/s/seq-RIpTEGV0UsUOmDADJfTR?m=slm-Qdpiq0CPuJ4mNY5Y6eyt	This study	Fig. 1
CBS-7059	pAA086	CMV-NES-ADAR2DD (E488Q)	https://benchling.com/s/seq-tqktwQtzGTNrJHJMGheA?m=slm-dpwc6oSUTmh3REhEUKxg	This study	Fig. 1
CBS-5529	pAA211	U6-Rptr3.1; CMV-mCherry-2A-eGFP(W58X) pcDNA3.1(-)	https://benchling.com/s/seq-cIeDLGYMB3mE4niJZ9UZ?m=slm-dBzHPM7d4g09PVDuNO9T	This study	Fig. 2
CBS-6998	pAA214	U6-Rptr9.1; CMV-mCherry-2A-eGFP(W58X) pcDNA3.1(-)	https://benchling.com/s/seq-XCuRRObiWxKzTHSLUZ1i?m=slm-GBzp1xKGhTnC1MpDrtCn	This study	Fig. 2
CBS-7007	pAA230	U6-Rptr9.3; CMV-mCherry-2A-eGFP(W58X) pcDNA3.1(-)	https://benchling.com/s/seq-sO6FkYIOuB03WaQlNQGK?m=slm-5h1De1Tuzj3Tg94O6fIf	This study	Fig. 2
CBS-7008	pAA231	U6-Rptr9.4; CMV-mCherry-2A-eGFP(W58X) pcDNA3.1(-)	https://benchling.com/s/seq-cV9mAcyLzrvuTWxQnrRk?m=slm-4TY0BRVt898W9LS74dBM	This study	Fig. 2
CBS-7016	pAA228	U6-Rptr9.5; CMV-mCherry-2A-eGFP(W58X) pcDNA3.1(-)	https://benchling.com/s/seq-IYz06GTbfD7ybp11CUyZ?m=slm-8LCM6vqyKyADtmgZH6KW	This study	Fig. 2
CBS-7031	pAA192	U6-Rptr9.6; CMV-mCherry-2A-eGFP(W58X) pcDNA3.1(-)	https://benchling.com/s/seq-qul13y2WkcYA5vlxjVrs?m=slm-aD7t09BUPwdhFdS0P1D8	This study	Fig. 2
CBS-7017	pAA229	U6-Rptr9.7; CMV-mCherry-2A-eGFP(W58X) pcDNA3.1(-)	https://benchling.com/s/seq-kTMybfyDjJdauiCjVgXf?m=slm-TQTraRXBMbTqW6Lym9mR	This study	Fig. 2
CBS-7039	pAA263	U6-Rptr3.3; CMV-mCherry-2A-eGFP(W58X) pcDNA3.1(-)	https://benchling.com/s/seq-z254KNLWrwNZbyVPOypt?m=slm-7R5QUEZUYoVznbSMc7Ny	This study	Fig. 2
CBS-7037	pAA261	U6-Rptr3.4; CMV-mCherry-2A-eGFP(W58X) pcDNA3.1(-)	https://benchling.com/s/seq-iMbIEE0UqN37Z5Rn05RA?m=slm-Pl1s0Utxcn1rT4nglkPx	This study	Fig. 2
CBS-7044	pAA264	U6-Rptr3.5; CMV-mCherry-2A-eGFP(W58X) pcDNA3.1(-)	https://benchling.com/s/seq-6jDeu43Z6hOB1GYYfo65?m=slm-zaF2raBvT94n6AmE4lwi	This study	Fig. 2
CBS-7038	pAA262	U6-Rptr3.6; CMV-mCherry-2A-eGFP(W58X) pcDNA3.1(-)	https://benchling.com/s/seq-VuAeHxO2X8cEaPhxeVad?m=slm-2IrFZhSQhHGkc2csIo6m	This study	Fig. 2
CBS-7040	pAA265	U6-Rptr3.7; CMV-mCherry-2A-eGFP(W58X) pcDNA3.1(-)	https://benchling.com/s/seq-xhN2hejAiyEnpYRcGG9l?m=slm-jPPKEey0GXHQlzJZNTXN	This study	Fig. 2
CBS-7097	pAA330	U6-Rptr11; CMV-mCherry-2A-eGFP(W58X) pcDNA3.1(-)	https://benchling.com/s/seq-zihqZ4VKXacti9cCMDn5?m=slm-4L0z4GYkaLmHNQP4Z1tX	This study	Fig. 2
CBS-7114	pAA325	U6-Rptr12; CMV-mCherry-2A-eGFP(W58X) pcDNA3.1(-)	https://benchling.com/s/seq-9qMiJZ1awkM5oceJyWWI?m=slm-X2PA69oIr1D5wLtMGIfW	This study	Fig. 2
CBS-7095	pAA326	U6-Rptr13; CMV-mCherry-2A-eGFP(W58X) pcDNA3.1(-)	https://benchling.com/s/seq-88J967iBw9gs8EbuzfKP?m=slm-Ec7XsxYc575cFBsQv0MR	This study	Fig. 2
CBS-7116	pAA329	U6-Rptr14; CMV-mCherry-2A-eGFP(W58X) pcDNA3.1(-)	https://benchling.com/s/seq-oyTnlHu2IAw2jihTnbbQ?m=slm-Mj4PvUQeAmqBABOx8xJN	This study	Fig. 2
CBS-7115	pAA327	U6-Rptr15; CMV-mCherry-2A-eGFP(W58X) pcDNA3.1(-)	https://benchling.com/s/seq-g7o0DlUV4y0IiP5L0JMP?m=slm-AulUeIpvOwmzeSxGmFTc	This study	Fig. 2
CBS-7096	pAA328	U6-Rptr16; CMV-mCherry-2A-eGFP(W58X) pcDNA3.1(-)	https://benchling.com/s/seq-zIPKitDPWGRkq98fnYeu?m=slm-vL4utom36gK9Tosx6NaM	This study	Fig. 2
CBS-7237	pAA357	U6-Rptr17; CMV-mCherry-2A-eGFP(W58X) pcDNA3.1(-)	https://benchling.com/s/seq-MZ20AOgeCCaqq3fas3Ev?m=slm-wbJtVuM84UBXzeczPOAz	This study	Fig. 2
CBS-7238	pAA358	U6-Rptr18; CMV-mCherry-2A-eGFP(W58X) pcDNA3.1(-)	https://benchling.com/s/seq-OcMhZqJC2CJ7YdhKY9YX?m=slm-oaDF0WOX18PGL6DXHcZL	This study	Fig. 2
CBS-7078	pAA322	U6-Rptr19; CMV-mCherry-2A-eGFP(W58X) pcDNA3.1(-)	https://benchling.com/s/seq-chF189xKI87UE2f23Qqr?m=slm-fSUHG2Ddqe0t8kPerufk	This study	Fig. 2
CBS-7235	pAA354	U6-Rptr20; CMV-mCherry-2A-eGFP(W58X) pcDNA3.1(-)	https://benchling.com/s/seq-n1FUeQ0WQH2P23Whjr8K?m=slm-axRKLGIsWCLA5iWtIMNA	This study	Fig. 2
CBS-7081	pAA323	U6-Rptr21; CMV-mCherry-2A-eGFP(W58X) pcDNA3.1(-)	https://benchling.com/s/seq-Z54suhzP2ixe0InoVqd6?m=slm-G1fxTEdJE6dP75K9q5XV	This study	Fig. 2
CBS-7082	pAA324	U6-Rptr22; CMV-mCherry-2A-eGFP(W58X) pcDNA3.1(-)	https://benchling.com/s/seq-sQThgLi1R5R39q8VbMuC?m=slm-oedVxS673AnR9auyzSDD	This study	Fig. 2
CBS-7236	pAA355	U6-Rptr23; CMV-mCherry-2A-eGFP(W58X) pcDNA3.1(-)	https://benchling.com/s/seq-Zm8c2t2EOrlwU9TQ4r5f?m=slm-sdLXFrvLNasx38FprJpR	This study	Fig. 2
CBS-7108	pAA331	U6-Rptr24; CMV-mCherry-2A-eGFP(W58X) pcDNA3.1(-)	https://benchling.com/s/seq-htZsfcytuAS4RZIOMZ5G?m=slm-FEKDpAINIbSOtVlAmkyj	This study	Fig. 2
CBS-7273	pAA356	U6-Rptr25; CMV-mCherry-2A-eGFP(W58X) pcDNA3.1(-)	https://benchling.com/s/seq-4HMWI3KvwNTRFIwhwlio?m=slm-tthR5cw64WQ6pRsKe53i	This study	Fig. 2
CBS-7015	pAA219	CMV-dead_PspCas13b-NES-longlinker-ADAR2DD (E488Q)-GSG-P2A-EGFP-NES, U6-gNT	https://benchling.com/s/seq-vvFCTKng7wwAwV5cuaG7?m=slm-6z2A2TdXBN1Xcc9CP0vN	This study	Fig. 3
CBS-7240	pAA220	CMV-dead_PspCas13b-NES-longlinker-ADAR2DD (E488Q)-GSG-P2A-EGFP-NES, U6-ACTB g4	https://benchling.com/s/seq-Q1ApFSQofsvbRcPCudgu?m=slm-aQi7To8UzCJxJszuS1wR	This study	Fig. 3
CBS-7001	pAA217	CMV-dead_hSpyCas9-NES-longlinker-ADAR2DD(E488Q)-GSG-P2A-EGFP, U6-RNT	https://benchling.com/s/seq-lzzSGXNeQcIgwba5jn5k?m=slm-QDQHxNxaA10sS0Wc2PaQ	This study	Fig. 3
CBS-7084	pAA179	CMV-dead_hSpyCas9-NES-longlinker-ADAR2DD(E488Q)-GSG-P2A-EGFP, U6-ACTB-Rptr26	https://benchling.com/s/seq-zIRJZdjxxeEaNaqMzVKM?m=slm-ipKRTTjEa9IYF8JRwSuG	This study	Fig. 3				8791.1.10.60
CBS-7006	pAA218	CMV-dead_hSpyCas9-NES-longlinker-ADAR2DD(E488Q)-GSG-P2A-EGFP, U6-ACTB-Rptr27	https://benchling.com/s/seq-1rL4AccORyrVeNQ1cp2E?m=slm-N68z9ZoFL6ENPcij2gOo	This study	Fig. 3				8791.1.10.60
CBS-7089	pAA181	CMV-dead_hSpyCas9-NES-longlinker-ADAR2DD(E488Q)-GSG-P2A-EGFP, U6-KRAS-Rptr28	https://benchling.com/s/seq-KrYfTCumUk3lm08ESE4p?m=slm-5x1RSGRPxudfNQhen10W	This study	Fig. 3
CBS-7225	pAA184	CMV-dead_hSpyCas9-NES-longlinker-ADAR2DD(E488Q)-GSG-P2A-EGFP, U6-KRAS-Rptr29	https://benchling.com/s/seq-SUgAwMMLAwgW4WOYiKFH?m=slm-VLfn1hlDWNfCOIiumL5D	This study	Fig. 3
CBS-7220	pAA185	CMV-dead_hSpyCas9-NES-longlinker-ADAR2DD(E488Q)-GSG-P2A-EGFP, U6-CYFIP2-Rptr30	https://benchling.com/s/seq-MwqGA0L71mVO67vp41os?m=slm-Er0GbXUfEjYkWkLJjRkh	This study	Fig. 3
CBS-7221	pAA186	CMV-dead_hSpyCas9-NES-longlinker-ADAR2DD(E488Q)-GSG-P2A-EGFP, U6-CYFIP2-Rptr31	https://benchling.com/s/seq-PG74Hz51HQaeeCSYAgQ7?m=slm-njkNpqDMbAv7Y074iyaC	This study	Fig. 3
CBS-7138	pAA351	CMV-dead_hSpyCas9_delta_PI-longlinker-ADAR2DD (E488Q) (RETREAT-Sv2)	https://benchling.com/s/seq-WnAZXit4AodtHOctf9kx?m=slm-7HkXl9mXLWGBYz5i1QKD	This study	Fig. 4
CBS-7247	pAA359	CMV-dead_hSpyCas9_PI(R1333A, R1335A)-longlinker-ADAR2DD (E488Q) (RETREAT-Sv3)	https://benchling.com/s/seq-dobEmj2punYQMwNT8wTH?m=slm-sJ6exTSihTgSLEGFpXZ0	This study	Fig. 4
Plasmid #133789	CBS-6428	pCAG-hCjeCas9-NLS(SV40)-3xFLAG (KAC579)	https://www.addgene.org/133789/	Mahendra et al., 2020	NA	Cloning source
CBS-7069	pAA291	CMV-dead_hCjeCas9-longlinker-ADAR2DD (E488Q) (RETREAT-Cv1)	https://benchling.com/s/seq-Dp34JIozHi7ogYWBWorY?m=slm-HCW8VyGiefbIlYwiHhGp	This study	Fig. 4
CBS-7071	pAA292	CMV-dead_hCjeCas9(delta-HNH)-longlinker-ADAR2DD (E488Q) (RETREAT-Cv2)	https://benchling.com/s/seq-Vy8ipEx9iH6wP6nSbRuU?m=slm-ZTNrnzyiLc6COUqzMzu9	This study	Fig. 4
CBS-7055	pAA276	U6-NT-Rptr; CMV-mCherry-2A-eGFP(W58X) pcDNA3.1(-)	https://benchling.com/s/seq-B3IbvJ1UwDh5q4didHc8?m=slm-sfJkS1yN9pS8ZQLBh5wI	This study	Fig. 4
CBS-7077	pAA293	U6-Rptr32; CMV-mCherry-2A-eGFP(W58X) pcDNA3.1(-)	https://benchling.com/s/seq-strRDQW47n6grAcPl6zZ?m=slm-QU2dCH4tfr1wQ0gjQA7H	This study	Fig. 4
CBS-7061	pAA277	U6-Rptr33; CMV-mCherry-2A-eGFP(W58X) pcDNA3.1(-)	https://benchling.com/s/seq-QCNu2g7aXTkQumuUL0yQ?m=slm-SAIJ73hp68iYIiNNMX3W	This study	Fig. 4
CBS-7070	pAA294	U6-Rptr34; CMV-mCherry-2A-eGFP(W58X) pcDNA3.1(-)	https://benchling.com/s/seq-Nv2yM3oyrJsYdbeedlhP?m=slm-WywExje8TOlWuNl0CS6R	This study	Fig. 4
CBS-7063	pAA295	U6-Rptr35; CMV-mCherry-2A-eGFP(W58X) pcDNA3.1(-)	https://benchling.com/s/seq-G34HZzvjVtZfJMgER6rq?m=slm-YROrE1niw7lgtr3HeMFy	This study	Fig. 4
CBS-7064	pAA296	U6-Rptr36; CMV-mCherry-2A-eGFP(W58X) pcDNA3.1(-)	https://benchling.com/s/seq-WPcpGtfP7v6FO0YVlMZB?m=slm-zbq0mSnmC3f1xDATxugE	This study	Fig. 4
CBS-7057	pAA278	U6-Rptr37; CMV-mCherry-2A-eGFP(W58X) pcDNA3.1(-)	https://benchling.com/s/seq-7TlzX3hczR8HLbogBTnq?m=slm-Sxy6ZsKEMtMbPvMGpk82	This study	Fig. 4
CBS-7065	pAA297	U6-Rptr38; CMV-mCherry-2A-eGFP(W58X) pcDNA3.1(-)	https://benchling.com/s/seq-DZwqI3MdDLQTfH89Y2on?m=slm-4YmG5rFFdFAq7E0hrVbZ	This study	Fig. 4
CBS-7066	pAA298	U6-Rptr39; CMV-mCherry-2A-eGFP(W58X) pcDNA3.1(-)	https://benchling.com/s/seq-FZ0F6nvlFt9paVbDa06R?m=slm-iEN6UbtADH06vVMwqBIy	This study	Fig. 4
CBS-7067	pAA299	U6-Rptr40; CMV-mCherry-2A-eGFP(W58X) pcDNA3.1(-)	https://benchling.com/s/seq-RyFJ2pGGvj1YgkPwK0tp?m=slm-g5IAi8wMi8Aob9OHDNJc	This study	Fig. 4
CBS-7152	pAA352	CMV-dead-hCjeCas9 (delta PI)-longlinker-ADAR2dd(E488Q) (RETREAT-Cv3)	https://benchling.com/s/seq-WFTxhuW234T2Asc3QlCF?m=slm-sTPYXGWLx4fDP54HiKU7	This study	Fig. 4
CBS-7139	pAA353	CMV-dead_hCjeCas9(delta-HNH, delta PI)-longlinker-ADAR2DD (E488Q) (RETREAT-Cv4)	https://benchling.com/s/seq-cd7rBsfddkh2Twm0Qlv0?m=slm-HhFIvA4hDn43hmqzcOT0	This study	Fig. 4
CBS-7361	pAA376	CMV-dead_hCjeCas9-longlinker (R866A)-ADAR2DD (E488Q) (RETREAT-Cv5)	https://benchling.com/s/seq-tPl2Hr6eNyM4xw97lLEt?m=slm-U01rqwYZcSelXFM0Wcux	This study	Fig. 4
CBS-7360	pAA377	CMV-dead_hCjeCas9 (delta-HNH, R866A)-longlinker-ADAR2DD (E488Q) (RETREAT-Cv6)	https://benchling.com/s/seq-jX1rrdWnVtnMwr14hdut?m=slm-QJyHs2UQ9KklIw2L6X1V	This study	Fig. 4
CBS-7242	pAA306	CMV-dead_hSpyCas9-longlinker-NLS-ADAR2DD (E488Q) (RETREAT-Sv4)	https://benchling.com/s/seq-pB0zMIxT22aitQbLtQ7d?m=slm-b6a1wniSuSgevRKnDPDA	This study	Fig. 4
CBS-7231	pAA307	CMV-dead_hCjeCas9-longlinker-NLS-ADAR2DD (E488Q) (RETREAT-Cv7)	https://benchling.com/s/seq-m4CBBX9zVToBBfCun6B2?m=slm-FjXy03HKxyGGpGFPXR6u	This study	Fig. 4
CBS-7232	pAA308	CMV-dead-hCjeCas9(delta-HNH)-longlinker-NLS-ADAR2DD (E488Q) (RETREAT-Cv8)	https://benchling.com/s/seq-r0LId3aNpVj4xKt64UuP?m=slm-UzFqpMIGWlslArjvmSTz	This study	Fig. 4
CBS-7021	pAA129	CMV-5'GFP-MMP9 intron1-3'GFP (test cis-splicing activity of MMP9 and split GFP)	https://benchling.com/s/seq-OiMSAEpVuvjM6AjhphtP?m=slm-5nxg5Y9xtfVWuH6k2UE6	This study	Fig. 5	Data source, FC gating control
CBS-7366	pAA348	CMV-3xFLAG-SV40 NLS-dead_hCjeCas9-2xNLS	https://benchling.com/s/seq-Ta7L9NX9keX3vwrPME7I?m=slm-hysBuXI6OFf7V3SCYJy4	This study	Fig. 5	Equalizer plasmid for transfection without dSpyCas9
CBS-7088	pAA143	CMV-3xFLAG-SV40 NLS-dead_3xFLAG-1xNLS-hSpyCas9-2xNLS	https://benchling.com/s/seq-sAVaq3tTlsg9iVnLJyFh?m=slm-cFGOVnyJZL90GCYwOHr6	This study	Fig. 5
CBS-7288	pAA378	CMV-mCherry-P2A-5'GFP-MMP9 intron1-MMP9 exon2	https://benchling.com/s/seq-HFBGl9Qwsod8KYRXuq4k?m=slm-SJkoL5bcLWYgJ0WnbQ69	This study	Fig. 5
CBS-7024	pAA134	U6-RptR NT; CMV-NT (20nt) 3'TM 3'GFP-IRES-BFP	https://benchling.com/s/seq-Xl9o3uMIrQCFdPs4CGzg?m=slm-PqeO6Vgyicyfa0WxiR1n	This study	Fig. 5
CBS-7029	pAA135	U6-RptR NT; CMV-T BD1 (20nt) MMP9 3'TM 3'GFP-IRES-BFP	https://benchling.com/s/seq-8DBvZpUOle9OUKNPEAQX?m=slm-XtuOCIvS6LFlPagG18yy	This study	Fig. 5
CBS-7072	pAA144	U6-RptR 45 MMP9; CMV-T BD1 (20nt) MMP9 3'TM 3'GFP-IRES-BFP	https://benchling.com/s/seq-JKxGeBIWTNdUkCeNviJn?m=slm-s6x1pjGcN1JnUIUZ1X3k	This study	Fig. 5
CBS-7073	pAA145	U6-RptR 41 MMP9; CMV-T BD1 (20nt) MMP9 3'TM 3'GFP-IRES-BFP	https://benchling.com/s/seq-ZvB20ABypGDy5tJZjnC8?m=slm-mi7TPAZ5GsI8bPzdgQv1	This study	Fig. 5
CBS-7074	pAA146	U6-RptR 43 MMP9; CMV-T BD1 (20nt) MMP9 3'TM 3'GFP-IRES-BFP	https://benchling.com/s/seq-KtrB4VbYrj1pDH6A6KZc?m=slm-jKlpk9G4ov1a1y6OprzJ	This study	Fig. 5
CBS-7075	pAA148	U6-RptR 42 MMP9; CMV-T BD1 (20nt) MMP9 3'TM 3'GFP-IRES-BFP	https://benchling.com/s/seq-e6SJfKgWKFXB2TIcxcY7?m=slm-is9L1C1Y0xjzvo4QVuj6	This study	Fig. 5
CBS-7076	pAA147	U6-RptR 44 MMP9; CMV-T BD1 (20nt) MMP9 3'TM 3'GFP-IRES-BFP	https://benchling.com/s/seq-HImsKqCp8Uh2r0OlffK0?m=slm-b8d1BWQ5Ezmp8vhY8bkk	This study	Fig. 5
CBS-7079	pAA149	U6-RptR 45.1 MMP9; CMV-T BD1 (20nt) MMP9 3'TM 3'GFP-IRES-BFP	https://benchling.com/s/seq-FWv60iASKzncWPLQrOA4?m=slm-LrWRSYRaPG3pnKJm9IX6	This study	Fig. 5
CBS-7080	pAA150	U6-RptR 45.2 MMP9; CMV-T BD1 (20nt) MMP9 3'TM 3'GFP-IRES-BFP	https://benchling.com/s/seq-dYzRFK2Ju37A0JEUDLHy?m=slm-4Fbyb6OA6ROC5A6QFduJ	This study	Fig. 5
CBS-7109	pAA336	U6-RptR 45.2 MMP9; CMV-T BD1 (50nt) MMP9 3'TM 3'GFP-IRES-BFP	https://benchling.com/s/seq-JfnlhLb0T6ouKpqH8PKJ?m=slm-WOwo4UGjjrHie4yXkQQl	This study	Fig. 5
CBS-7111	pAA339	U6-RptR 45.2 MMP9; CMV-T BD2 (50nt) MMP9 3'TM 3'GFP-IRES-BFP	https://benchling.com/s/seq-GSbld0s18kvyjSsHglfp?m=slm-CN9sW0MBupe0St4gMBY4	This study	Fig. 5
CBS-7113	pAA342	U6-RptR 45.2 MMP9; CMV-T BD3 (50nt) MMP9 3'TM 3'GFP-IRES-BFP	https://benchling.com/s/seq-dBUrP9pjpuuaX2wCvYni?m=slm-Blr5bLF0VyLv7hPIX5l8	This study	Fig. 5
CBS-7622	pAA405	U6-RptR NT MMP9; CMV-T BD1 (50nt) MMP9 3'TM 3'GFP-IRES-BFP	https://benchling.com/s/seq-VymA01DUiQ7hEABUPTrE?m=slm-4lh5f7n7FjUkTbJPArXg	This study	Fig. 5
CBS-7271	pAA344	U6-RptR NT MMP9; CMV-T BD2 (50nt) MMP9 3'TM 3'GFP-IRES-BFP	https://benchling.com/s/seq-bPt9m27PkCsNQjNNUHqk?m=slm-QKOqcpQuTzkRVRV6PG09	This study	Fig. 5
CBS-7272	pAA345	U6-RptR NT MMP9; CMV-T BD3 (50nt) MMP9 3'TM 3'GFP-IRES-BFP	https://benchling.com/s/seq-bPt9m27PkCsNQjNNUHqk?m=slm-QKOqcpQuTzkRVRV6PG09	This study	Fig. 5
CBS-7280	pAA127	CMV-MMP9 exon1-MMP9 intron1-3'GFP-IRES-BFP	https://benchling.com/s/seq-Kn6WXjK7fpIA0fRCrJXn?m=slm-ve9AhI0i1GVuFmJgz1Co	This study	Fig. 5
CBS-7307	pAA375	CMV-mCherry-P2A-FLAG-5'GFP-5'TM NT BD MMP9; U6-Rptr NT	https://benchling.com/s/seq-jMoE8alregMquFIjgZNa?m=slm-HE90QU7x7ySultmUJcka	This study	Fig. 5
CBS-7279	pAA369	CMV-mCherry-P2A-FLAG-5'GFP-5'TM BD3 (50nt) MMP9 ; U6-Rptr NT	https://benchling.com/s/seq-knuU7sHHWbmj2FefmsuO?m=slm-KcQcPDAu6K1bDw1d72QF	This study	Fig. 5
CBS-7376	pAA365	CMV-mCherry-P2A-FLAG-5'GFP-5'TM BD3 (50nt) MMP9 ; U6-Rptr 46	https://benchling.com/s/seq-mWX0IxsIjul2uY9HKfts?m=slm-RcvlYH2eQ3pXjmW0bgGx	This study	Fig. 5
CBS-7364	pAA368	CMV-mCherry-P2A-FLAG-5'GFP-5'TM BD3 (50nt) MMP9 ; U6-Rptr 47	https://benchling.com/s/seq-lYzw4GV6RMQ0MFojjJEn?m=slm-loBdABZLwbJUomQGaEKI	This study	Fig. 5
CBS-7374	pAA371	CMV-mCherry-P2A-FLAG-5'GFP-5'TM BD3 (50nt) MMP9 ; U6-Rptr 48	https://benchling.com/s/seq-roFGBGkvoi0IPhDmXBpA?m=slm-MKf7o8eDn7AHmpYRAYp4	This study	Fig. 5
CBS-7336	pAA362	CMV-mCherry-P2A-FLAG-5'GFP; 5'TM-Rptr NT	https://benchling.com/s/seq-ZBkms9dRfntRRJ7TgYKs?m=slm-fYW13HmLMMrm4LSmtfLk	This study	Fig. 5
CBS-7367	pAA389	CMV-mCherry-P2A-FLAG-5'GFP; 5'TM-Rptr 46	https://benchling.com/s/seq-2y4EzSXFQ7kH5yuvs5By?m=slm-HeidcKo7vXWNoVaUeCe2	This study	Fig. 5
CBS-7368	pAA390	CMV-mCherry-P2A-FLAG-5'GFP; 5'TM-Rptr 47	https://benchling.com/s/seq-1xFZyHeeJWE2xJ9IfFyY?m=slm-yV8EeoQ9mSVposP2sd27	This study	Fig. 5
CBS-7369	pAA391	CMV-mCherry-P2A-FLAG-5'GFP; 5'TM-Rptr 48	https://benchling.com/s/seq-1Os9iAnaBCR13lfWh8gK?m=slm-yknmkCX388uShoPI6XXI	This study	Fig. 5
CBS-5530	pAA212	U6-Rptr3.2; CMV-mCherry-2A-eGFP(W58X) pcDNA3.1(-)	https://benchling.com/s/seq-k1p8svb8SMhxRLmYl6d3?m=slm-SeIErkcU1TiQBQgr0ekp	This study	Fig. 5
CBS-6999	pAA215	U6-Rptr9.2; CMV-mCherry-2A-eGFP(W58X) pcDNA3.1(-)	https://benchling.com/s/seq-3XPYqQhIVdHL3PMyo205?m=slm-Q8QUTmW38iWVar5wbM35	This study	Fig. 5

### Sheet: Table S3. Oligos
Table S3. List of important oligonucleotides used in this study
PCR primers
ID	Sequence (5' to 3')	Description	Note
oAA273	gcttgtggccgaggatgttg	EGFP target fwd
oAA274	tggtgcctatcctggtcgag	EGFP target rev
oAA590	cgtcctcgatgttgtgcctg	EGFP target rev2	for EGFP targeted by R25
Reverse-transcription primers
ID	Sequence (5' to 3')	Description	Note
oAA273	gcttgtggccgaggatgttg	EGFP
oAA590	cgtcctcgatgttgtgcctg	EGFP	for EGFP targeted by R25
oAA296	TCCTCGGCCACATTGTGAAC	ACTB
oAA591	catcaacaccctgtcttgtc	KRAS
oAA587	ACTCCTCGTCTGACTTCTGGCTGTC	CYFIP2
oAA563	cctcgatgttgtgcctgatc	split EGFP reporter 3' cis/trans-splicing and 5' cis/trans-splicing products
Sequencing primers
ID	Sequence (5' to 3')	Description	Note
oAA273	gcttgtggccgaggatgttg	EGFP target fwd	Sanger sequencing
oAA274	tggtgcctatcctggtcgag	EGFP target rev	Sanger sequencing
oAA590	cgtcctcgatgttgtgcctg	EGFP target rev2	Sanger sequencing
oAA333	ACACTCTTTCCCTACACGACGCTCTTCCGATCTatggcaagctgaccctgaa*g	NGS sequencing primer i5 index for EGFP target 150 FWD	PCR step-1 target specific primer fwd
oAA334	GTGACTGGAGTTCAGACGTGTGCTCTTCCGATCTgcatggcggacttgaagaa*g	NGS sequencing primer i7 index for EGFP target 150 REV	PCR step-1 target specific primer fwd
oAA630	ACACTCTTTCCCTACACGACGCTCTTCCGATCTcaccttccagcagatgtggat*c	NGS sequencing primer i5 index for ACTB target 150 FWD	PCR step-1 target specific primer fwd
oAA631	GTGACTGGAGTTCAGACGTGTGCTCTTCCGATCTatctcatcttgttttctgcgcaa*g	NGS sequencing primer i7 index for ACTB target 150 REV	PCR step-1 target specific primer fwd
oAA632	ACACTCTTTCCCTACACGACGCTCTTCCGATCTcttgacgatacagctaattca*g	NGS sequencing primer i5 index for KRAS target 150 FWD	PCR step-1 target specific primer fwd
oAA633	GTGACTGGAGTTCAGACGTGTGCTCTTCCGATCTctcattgcactgtactcct*c	NGS sequencing primer i7 index for KRAS target 150 REV	PCR step-1 target specific primer fwd
oAA636	ACACTCTTTCCCTACACGACGCTCTTCCGATCTattctttaagcagctgcaggt*g	NGS sequencing primer i5 index for CYFIP2 target 150 FWD	PCR step-1 target specific primer fwd
oAA637	GTGACTGGAGTTCAGACGTGTGCTCTTCCGATCTtcgcagatattgtactggggg*c	NGS sequencing primer i7 index for CYFIP2 target 150 REV	PCR step-1 target specific primer fwd
oAA626	ACACTCTTTCCCTACACGACGCTCTTCCGATCTacttcttcaagtccgccat*g	NGS sequencing primer i5 index for 3' trans-splicing target 150 FWD	PCR step-1 target specific primer fwd
oAA627	GTGACTGGAGTTCAGACGTGTGCTCTTCCGATCTccttgaagtcgatgccctt*g	NGS sequencing primer i7 index for 3' trans-splicing target 150 REV	PCR step-1 target specific primer fwd
oAA628	ACACTCTTTCCCTACACGACGCTCTTCCGATCTgtgcaatgcttcagcaggta*c	NGS sequencing primer i5 index for 5' trans-splicing target 150 FWD	PCR step-1 target specific primer fwd
oAA629	GTGACTGGAGTTCAGACGTGTGCTCTTCCGATCTatcgccctcgaacttcacct*c	NGS sequencing primer i7 index for 5' trans-splicing target 150 REV	PCR step-1 target specific primer fwd

### Sheet: Table S4. Guides
Table S4. List of Rptr/gRNA spacer sequences used in this study
site#	Editor	Guide RNA	Name in figures	Sequences (5'- 3'); Lowercase "c" for A-C mismatch; Lowercase aagu for bulge	Length (nt)
Base editing
Non-targeting	SpyCas9	Rptr NT	RNT	CUCAGUUCUAUAAACGAGCUAUUAGAUAAAGUUGAGAU	38
EGFP W58X	SpyCas9	Rptr 1	R1	ACGCCGUAUGUCAGGGUAGUGACAAGUGaaguUUGGCc	38
EGFP W58X	SpyCas9	Rptr 2	R2	GCCGUAUGUCAGGGUAGUGACAAGUGUUaaguGGCCAU	38
EGFP W58X	SpyCas9	Rptr 3	R3	CGUAUGUCAGGGUAGUGACAAGUGUUGGaaguCcAUGG	38
EGFP W58X	SpyCas9	Rptr 4	R4	UAUGUCAGGGUAGUGACAAGUGUUGGCcaaguAUGGAA	38
EGFP W58X	SpyCas9	Rptr 5	R5	UGUCAGGGUAGUGACAAGUGUUGGCcAUaaguGGAACA	38
EGFP W58X	SpyCas9	Rptr 6	R6	UCAGGGUAGUGACAAGUGUUGGCcAUGGaaguAACAGG	38
EGFP W58X	SpyCas9	Rptr 7	R7	AGGGUAGUGACAAGUGUUGGCcAUGGAAaaguCAGGUA	38
EGFP W58X	SpyCas9	Rptr 8	R8	GGUAGUGACAAGUGUUGGCcAUGGAACAaaguGGUAGU	38
EGFP W58X	SpyCas9	Rptr 9	R9	UAGUGACAAGUGUUGGCcAUGGAACAGGaaguUAGUUU	38
EGFP W58X	SpyCas9	Rptr 10	R10	GUGACAAGUGUUGGCcAUGGAACAGGUAaaguGUUUUC	38
EGFP W58X	SpyCas9	Rptr 3.1	R3.1	CGUAUGUCAGGGUAGUGACAAGUGUUGGaaguCAAUGG	38
EGFP W58X	SpyCas9	Rptr 3.2	R3.2	GGUAGUGACAAGUGUUGGaaguCcAUGG	28
EGFP W58X	SpyCas9	Rptr 3.3	R3.3	CGUAUGUCAGGGUAGUGACAAGUGUUGGCcAUGG	34
EGFP W58X	SpyCas9	Rptr 3.4	R3.4	UGAAGCAUUGCACGCCGUAUGUCAGGGUAGUGACAAGUGUUGGaaguCcAUGG	53
EGFP W58X	SpyCas9	Rptr 3.5	R3.5	UGAAGCAUUGCACGCCGUAUGUCAGGGUAGUGACAAGUGUUGGCcAUGG	49
EGFP W58X	SpyCas9	Rptr 3.6	R3.6	GGGUACCUGCUGAAGCAUUGCACGCCGUAUGUCAGGGUAGUGACAAGUGUUGGaaguCcAUGG	63
EGFP W58X	SpyCas9	Rptr 3.7	R3.7	GGGUACCUGCUGAAGCAUUGCACGCCGUAUGUCAGGGUAGUGACAAGUGUUGGCcAUGG	59
EGFP W58X	SpyCas9	Rptr 9.1	R9.1	UAGUGACAAGUGUUGGCUAUGGAACAGGaaguUAGUUU	38
EGFP W58X	SpyCas9	Rptr 9.2	R9.2	UGUUGGCcAUGGAACAGGaaguUAGUUU	28
EGFP W58X	SpyCas9	Rptr 9.3	R9.3	uagugacaaguguuggcCauggaacagguaguuu	34
EGFP W58X	SpyCas9	Rptr 9.4	R9.4	CGCCGUAUGUCAGGGUAGUGACAAGUGUUGGCcAUGGAACAGGaaguUAGUUU	53
EGFP W58X (UAG > UGG)	SpyCas9	Rptr 9.5 / Rptr site 5	R9.5	CGCCGUAUGUCAGGGUAGUGACAAGUGUUGGCcAUGGAACAGGUAGUUU	49
EGFP W58X	SpyCas9	Rptr 9.6	R9.6	aagcauugcaCGCCGUAUGUCAGGGUAGUGACAAGUGUUGGCcAUGGAACAGGaaguUAGUUU	63
EGFP W58X	SpyCas9	Rptr 9.7	R9.7	aagcauugcaCGCCGUAUGUCAGGGUAGUGACAAGUGUUGGCcAUGGAACAGGUAGUUU	59
EGFP E33G (GAA > GGA)	SpyCas9	Rptr site 11	R11	UGGCAUCGCCCUCUCCUcCGCCGGACACGCUGAA	34
EGFP D36G (GAU > GGT)	SpyCas9	Rptr site 12	R12	GCUUGCCAUAGGUGGCAcCGCCCUCUCCUUCGCC	34
EGFP Y39C (UAU > UGU)	SpyCas9	Rptr site 13	R13	UCAGGGUCAGCUUGCCAcAGGUGGCAUCGCCCUC	34
EGFP K46R (AAG > AGG)	SpyCas9	Rptr site 14	R14	CAGUAGUGCAAAUAAACcUCAGGGUCAGCUUGCC	34
EGFP Y67C (UAC > UGC)	SpyCas9	Rptr site 15	R15	UGAAGCAUUGCACGCCGcAUGUCAGGGUAGUGAC	34
EGFP Q70R (CAA > CGA)	SpyCas9	Rptr site 16	R16	GGUACCUGCUGAAGCAUcGCACGCCGUAUGUCAG	34
EGFP Q70Q (AAU > AGU)	SpyCas9	Rptr site 17	R17	GGGUACCUGCUGAAGCAcUGCACGCCGUAUGUCA	34
EGFP D77G (GAC > GGC)	SpyCas9	Rptr site 18	R18	CGUGCUGUUUCAUGUGGcCGGGGUACCUGCUGAA	34
EGFP H78R (CAC > CGC)	SpyCas9	Rptr site 19	R19	AGUCGUGCUGUUUCAUGcGGUCGGGGUACCUGCU	34
EGFP M79V (CAU > CGU)	SpyCas9	Rptr site 20	R20	GAAGUCGUGCUGUUUCAcGUGGUCGGGGUACCUG	34
EGFP K80R (AAA > AGA)	SpyCas9	Rptr site 21	R21	UGAAGAAGUCGUGCUGUcUCAUGUGGUCGGGGUA	34
EGFP E90G (GAG > GGG)	SpyCas9	Rptr site 22	R22	UCUCCUGCACGUAGCCCcCGGGCAUGGCGGACUU	34
EGFP Q94R (CAG > CGG)	SpyCas9	Rptr site 23	R23	AAAAGAUGGUCCUCUCCcGCACGUAGCCCUCGGG	34
EGFP N106S (AAC > AGC)	SpyCas9	Rptr site 24	R24	CAGCCCUGGUCUUGUAGcUGCCGUCGUCUUUGAA	34
EGFP K157E (UAA > UGA)	SpyCas9	Rptr site 25	R25	AAUGCCGUUCUUCUGCUcAUCGGCCAUGAUAUAG	34
ACTB (UAG)	SpyCas9	Rptr 26	R26	AAAGGGUGUAACGCAACcAAGUCAUAGUCCGCCU	34
ACTB (UAG)	SpyCas9	Rptr 27	R27	AAAGGGUGUAACGCAACcAAGUCAUAGUaaguCCGCCU	38
KRAS (UAG)	SpyCas9	Rptr 28	R28	GUUUCUCCAUCAAUUACcACUUGCUUCCUGUAGG	34
KRAS (UAG)	SpyCas9	Rptr 29	R29	GUUUCUCCAUCAAUUACcACUUGCUUCCaaguUGUAGG	38
CYFIP2 (UAA)	SpyCas9	Rptr 30	R30	AUAGUGAGCACUGGUCUcAAUGUAUCUGGCCAGC	34
CYFIP2 (UAA)	SpyCas9	Rptr 31	R31	AUAGUGAGCACUGGUCUcAAUGUAUCUGaaguGCCAGC	38
Non-targeting	CjeCas9	Rptr NT	RNT2	CUCAGUUCUAUAAACGAGCUAUUAG	25
EGFP W58X	CjeCas9	Rptr 32	R32	UCAGGGUAGUGACAAGUGUUGGCcA	25
EGFP W58X	CjeCas9	Rptr 33	R33	GGGUAGUGACAAGUGUUGGCcAUGG	25
EGFP W58X	CjeCas9	Rptr 34	R34	UAGUGACAAGUGUUGGCcAUGGAAC	25
EGFP W58X	CjeCas9	Rptr 35	R35	UGACAAGUGUUGGCcAUGGAACAGG	25
EGFP W58X	CjeCas9	Rptr 36	R36	CAAGUGUUGGCcAUGGAACAGGUAG	25
EGFP W58X	CjeCas9	Rptr 37	R37	GUGUUGGCcAUGGAACAGGUAGUUU	25
EGFP W58X	CjeCas9	Rptr 38	R38	UUGGCcAUGGAACAGGUAGUUUUCC	25
EGFP W58X	CjeCas9	Rptr 39	R39	GCcAUGGAACAGGUAGUUUUCCAGU	25
EGFP W58X	CjeCas9	Rptr 40	R40	cAUGGAACAGGUAGUUUUCCAGUAG	25
EGFP W58X	PspCas13b	gRNA NT	gNT	AUGUCUUCCUGGGACGAAGACAA	23
EGFP W58X	PspCas13b	gRNA 22nt	g1	AGUGUUGGCcAUGGAACAGGUA	22
EGFP W58X	PspCas13b	gRNA31nt	g2	GUAGUGACAAGUGUUGGCcAUGGAACAGGUA	31
EGFP W58X	PspCas13b	gRNA 50nt	g3	AGUGACAAGUGUUGGCCAUGGAACAGGUAGUUUUCCAGUAGUGCAAAUAA	50
site#	Editor	Guide RNA	Name in figures	Sequences (5'- 3'); Lowercase "c" for A-C mismatch; Lowercase aagu for bulge	Length (nt)
Trans-splicing 3'
MMP9 intron1-MMP9 exon2	SpyCas9	Rptr NT	NT3	GUACUCAGUUCUAUAAACGAGCUAUUAGAUAUGAGAUC	38
MMP9 intron1-MMP9 exon2	SpyCas9	Rptr 41	R41	GCCUAACCCUGGACACCUCUGUUCUUCAGAUACG	34
MMP9 intron1-MMP9 exon2	SpyCas9	Rptr 42	R42	CUCAGCUCCUUCUCACCCCUGGAUGCCUCUAGCC	34
MMP9 intron1-MMP9 exon2	SpyCas9	Rptr 43	R43	CCAAAGGACUCCCUCCAGACACUCAUGGAGGGAG	34
MMP9 intron1-MMP9 exon2	SpyCas9	Rptr 44	R44	AGGUAUUCCUGUGGAUGAAGGGACACACACAUGC	34
MMP9 intron1-MMP9 exon2	SpyCas9	Rptr 45	R45	GCAGCGCAGGCCCCAGAGAUUUCGACUCUCCACG	34
MMP9 intron1-MMP9 exon2	SpyCas9	Rptr 45.1	R45.1	GCAGCGCAGGCCCCAGAGAUUUCGACUCaaguUCCACG	38
MMP9 intron1-MMP9 exon2	SpyCas9	Rptr 45.2	R45.2	GCAGCGCAGGCCCCAGAGAUUUCGACUCaaguCACGCA	38
site#	Editor	Guide RNA	Name in figures	Sequences (5'- 3'); Lowercase "c" for A-C mismatch; Lowercase aagu for bulge	Length (nt)
Trans-splicing 5'
MMP9 exon1- MMP9 intron1	SpyCas9	Rptr NT	NT3	GUACUCAGUUCUAUAAACGAGCUAUUAGAUAUGAGAUC	38
MMP9 exon1- MMP9 intron1	SpyCas9	Rptr 46	R46	gccugucggugagauugguucucaggucaagucaggga	38
MMP9 exon1- MMP9 intron1	SpyCas9	Rptr 47	R47	CCAACUCUAGACUAGGUGUUUGCCCACcaaguugccag	38
MMP9 exon1- MMP9 intron1	SpyCas9	Rptr 48	R48	GACACCUCUGUUCUUCAGAUACGCCCAaaguACCACC	37

### Sheet: Table S5. BD and hemi-intron
Table S5. List of important sequences for trans-splicing experiments including binding domain (BD) and hemi-intron.
3' trans-splicing
Binding domain (BD) sequence	Sequences (5' –3')	3' hemi-intron (5' –3') (56 nt)				3'EGFP	Reference
		spacing sequence (30nt)	Branching point (BP)	Polypyrimidine Tract (PPT)	3' Splice Site (acceptor)
NT1 BD	UAUAAACGAGCUAUUAGAUA	CUCGAGCAACGUUAUAAUAAUGUUCUCGAG	UACUAAC	CUCUUCUUUUUUUUCCCC	AG	GAGAGGACCAUCUUUUUCAAAGACGACGGCAACUACAAGACCAGGGCUGAGGUGAAGUUCGAGGGCGAUACCCUCGUGAACAGAAUCGAGCUCAAGGGCAUCGACUUCAAGGAGGACGGCAACAUCCUCGGCCACAAGCUGGAAUACAAUUACAACUCCCACAACGUCUAUAUCAUGGCCGAUAAGCAGAAGAACGGCAUUAAGGUCAAUUUCAAGAUCAGGCACAACAUCGAGGACGGCAGCGUGCAGCUGGCCGAUCACUACCAGCAGAACACCCCCAUCGGAGACGGACCUGUGCUGCUGCCUGACAACCAUUAUCUGAGCACCCAGUCCGCCCUGUCCAAGGACCCUAACGAGAAGAGGGACCACAUGGUCCUCCUGGAGUUCGUGACCGCCGCU…	This study; Fiflis et al., 2024; Puttaraju et al., 1999
BD 1, 20-nt	GGACUCAAGCGAUCCUCCCA						This study
NT2 BD	GUACUCAGUUCUAUAAACGAGCUAUUAGAUAUGAGAUC
BD 1, 50-nt	GGUAUCAGCCCACUGCAGCCUGGACCUCCUGGACUCAAGCGAUCCUCCCA						This study
BD 2, 50-nt	CACCACCAACACACCCCUAAAGCAUCUCCUCUGAGGCCCUGCAUCCUCUC						This study
BD 3, 50-nt	AACCAUUUCCCAUUUCCCACCUAGGAAAGCCCCAUUGCCCAUUUCUGGCC						This study
5' trans-splicing
5'EGFP		5' hemi-intron (5' –3')			BD 3, 50-nt
		5' Splice Site (donor)			Sequences (5' –3')
GUGAGCAAAGGCGAGGAGCUGUUCACCGGCGUGGUGCCUAUCCUGGUCGAGCUGGACGGCGAUGUGAACGGCCACAAGUUCAGCGUGUCCGGCGAAGGAGAGGGCGAUGCCACCUAUGGCAAGCUGACCCUGAAGUUUAUUUGCACUACUGGAAAACUACCUGUUCCAUGGCCAACACUUGUCACUACCCUGACAUACGGCGUGCAAUGCUUCAGCAGGUACCCCGACCACAUGAAACAGCACGACUUCUUCAAGUCCGCCAUGCCCGAGGGCUACGUGCAG		GU	AAGAGAGCUCGUUGCGAUAUUAU		AACCAUUUCCCAUUUCCCACCUAGGAAAGCCCCAUUGCCCAUUUCUGGCC		This study; Fiflis et al., 2024; Puttaraju et al., 1999
SMART version 3' hemi-intron (5' –3') (102 nt)
CCGCGGAACAUUAUUAUAACGAUUGCUCGGGCUGAGGGAAGGACUGUCCUGGGGACUGGAAUACUAACUGAUAUCUCUUCUUUUUCUUUUUCCCCAAAACAG							Fiflis et al., 2024; Puttaraju et al., 1999
